# Demogenomic modeling of the timing and the processes of early European farmers differentiation

**DOI:** 10.1101/2020.11.23.394502

**Authors:** Nina Marchi, Laura Winkelbach, Ilektra Schulz, Maxime Brami, Zuzana Hofmanová, Jens Blöcher, Carlos S. Reyna-Blanco, Yoan Diekmann, Alexandre Thiéry, Adamandia Kapopoulou, Vivian Link, Valérie Piuz, Susanne Kreutzer, Sylwia M. Figarska, Elissavet Ganiatsou, Albert Pukaj, Travis J. Struck, Ryan N. Gutenkunst, Necmi Karul, Fokke Gerritsen, Joachim Pechtl, Joris Peters, Andrea Zeeb-Lanz, Eva Lenneis, Maria Teschler-Nicola, Sevasti Triantaphyllou, Sofija Stefanović, Christina Papageorgopoulou, Daniel Wegmann, Joachim Burger, Laurent Excoffier

## Abstract

The precise genetic origins of the first Neolithic farming populations, as well as the processes and the timing of their differentiation, remain largely unknown. Based on demogenomic modeling of high-quality ancient genomes, we show that the early farmers of Anatolia and Europe emerged from a multiphase mixing of a Near Eastern population with a strongly bottlenecked Western hunter-gatherer population after the Last Glacial Maximum. Moreover, the population branch leading to the first farmers of Europe and Anatolia is characterized by a 2,500-year period of extreme genetic drift during its westward range expansion. Based on these findings, we derive a spatially explicit model of the population history of Southwest Asia and Europe during the late Pleistocene and early Holocene.
