## Supplementary material for "Demogenomic modeling of the timing and the processes of early European farmers differentiation": Supp. Table 2

### Sheet: Feuille 1
Sample Information					At the end of ATLAS pipeline	After excluding outliers and sequencing artefacts/errors		Depth used for filtering		After merging statistics (Ancients dataset)			After merging statistics (102individuals dataset)
Code name	Complete name in SGDP	Group	Spatial Group (Location for ancient genomes; Population for moderns)	Source	Mean DP	Mean DP	SD DP	Min DP	Max DP	Nb of non-missing sites	Nb of heterozygous sites	Nb of singletons	Nb of non-missing sites	Nb of heterozygous sites	Nb of singletons
Bichon		Paleolithic	Switzerland	Literature	2551-08-01	7.90	4.46	8	19	3586971	567448	4372	7446085	565889	4316
KK1		Mesolithic	Georgia	Literature	11.822	11.00	5.92	8	25	4853477	812600	6563	10000944	810726	6297
Loschbour		Mesolithic	Luxembourg	Literature	4948-12-01	12.17	5.09	8	24	5752560	1029634	13411	11913741	1032676	7757
SF12		Mesolithic	Sweden	Literature	54.7761	54.05	18.21	9	99	6837804	1212376	26026	14309513	1226198	8915
VLASA32		Mesolithic	Serbia (Danube Gorges)	10X	13.5555	13.16	6.03	8	28	5661891	1077585	6633	11550387	1074092	7372
VLASA7		Mesolithic	Serbia (Danube Gorges)	10X	16.2365	16.65	6.51	8	32	6159245	1186773	8158	12552733	1183401	8479
WC1		Neolithic	Iran	10X	9162-12-01	11.53	5.70	8	25	5336230	1072449	30859	11279155	1090951	9187
Bon002		Neolithic	Anatolia (Central)	Literature	3126-06-01	4.15	3.68	8	13	836298	132122	2844	1933953	133524	956
Bar25		Neolithic	Anatolia (Eastern Marmara)	10X	13.5829	12.85	6.93	8	30	5244169	1062901	5608	10725425	1058525	7369
Bar8		Neolithic	Anatolia (Eastern Marmara)	Literature	9678-07-01	7.40	4.61	8	18	2774387	528035	3024	5740401	526014	3787
AKT16		Neolithic	Anatolia (Eastern Marmara)	10X	5888-11-01	10.32	6.12	8	25	4412060	877392	4872	9066714	874240	5921
Nea2		Neolithic	Northern Greece	10X	13.5042	13.36	4.90	8	25	5933966	1326756	7988	12131798	1322158	9188
Nea3		Neolithic	Northern Greece	10X	4467-12-01	12.19	5.02	8	24	5515330	1201851	6330	11260382	1196756	8454
LEPE48		MesolithicNeolithic	Serbia (Danube Gorges)	10X	7652-11-01	11.64	4.89	8	23	5500626	1195926	6437	11232198	1191082	8356
LEPE52		Neolithic	Serbia (Danube Gorges)	10X	13.264	12.40	6.19	8	27	5475971	1130684	5606	11161895	1125729	7805
STAR1		Neolithic	Serbia (Central Balkans Plain)	10X	4021-11-01	11.03	4.85	8	23	5080247	1077615	5323	10390800	1073000	7277
VC3_2		Neolithic	Serbia (Central Balkans Plain)	10X	12.065	11.27	5.71	8	25	5177653	1091817	5241	10589359	1086625	7744
NE1		Neolithic	Hungary	Literature	19.2115	19.15	7.32	8	37	6334315	1366918	11124	13017371	1364729	9906
Klein7		Neolithic	Lower Austria	10X	12.1791	11.94	5.01	8	24	5433524	1195806	6597	11095682	1191013	8475
Asp6		Neolithic	Lower Autria	10X	13.0391	12.94	5.18	8	25	5858805	1310698	7407	11969215	1305703	9147
Ess7		Neolithic	Southern Germany	10X	13.2265	13.10	5.25	8	26	5896495	1300373	7597	12038811	1295488	9301
Herx		Neolithic	Southern Germany	10X	12.302	11.65	4.93	8	23	5306231	1135065	6623	10925889	1130810	8015
Dil16		Neolithic	Southern Germany	10X	3813-11-01	11.03	4.95	8	23	5316078	1161398	6001	10869080	1156406	8007
Stuttgart		Neolithic	Southern Germany	Literature	16.4533	15.58	6.11	8	30	6183380	1392570	16030	12844995	1394886	10007
CarsPas1		Neolithic	England	Literature	7076-10-01	10.28	5.15	8	23	4741497	883665	6684	10055668	881776	6236
Abkhasian-1	LP6005442-DNA_C02	Modern	Abkhasian	SGDP	32.7291	34.16	7.79	15	53				14369995	1625141	12417
Abkhasian-2	LP6005442-DNA_D02	Modern	Abkhasian	SGDP	33.534	35.10	7.72	16	54				14336256	1629238	12889
Adygei-1	LP6005441-DNA_A01	Modern	Adygei	SGDP	36.1541	38.06	8.20	18	58				14280264	1603134	12072
Adygei-2	LP6005441-DNA_B01	Modern	Adygei	SGDP	30.9148	31.29	6.99	14	48				14279856	1632722	12511
Albanian-1	LP6005677-DNA_B01	Modern	Albanian	SGDP	31.7674	32.71	7.24	15	50				14237395	1595427	11842
Armenian-1	LP6005442-DNA_G02	Modern	Armenian	SGDP	34.876	36.82	8.34	16	57				14370318	1627079	12351
Armenian-2	LP6005519-DNA_F03	Modern	Armenian	SGDP	39.8091	41.98	9.37	19	65				14353453	1622902	12193
Basque-1	LP6005441-DNA_C02	Modern	Basque	SGDP	36.4594	38.13	8.42	18	59				14319431	1583152	11674
Basque-2	LP6005441-DNA_D02	Modern	Basque	SGDP	34.0069	34.31	7.44	16	52				14258485	1567647	11560
BedouinB-1	LP6005441-DNA_E02	Modern	Bedouin	SGDP	37.8331	39.95	8.51	19	61				14294938	1526672	13229
BedouinB-2	LP6005441-DNA_F02	Modern	Bedouin	SGDP	36.9187	37.83	7.52	20	56				14137623	1600242	13801
Bergamo-1	LP6005441-DNA_A06	Modern	Bergamo	SGDP	59.2504	63.03	11.35	35	91				14132416	1537705	11275
Bergamo-2	LP6005441-DNA_B06	Modern	Bergamo	SGDP	70.1376	72.99	12.24	43	103				13958473	1505559	11182
Bulgarian-1	LP6005442-DNA_A03	Modern	Bulgarian	SGDP	36.8531	39.00	8.10	19	59				14221765	1612210	11994
Bulgarian-2	LP6005442-DNA_B03	Modern	Bulgarian	SGDP	32.6235	34.10	7.69	15	53				14386169	1639146	12093
Chechen-1	LP6005442-DNA_D03	Modern	Chechen	SGDP	37.4729	39.23	8.26	19	59				14284751	1616731	12537
Crete-1	LP6007069-DNA_A01	Modern	Crete	SGDP	35.318	35.12	9.64	12	59				14229202	1614934	12086
Crete-2	LP6007068-DNA_A01	Modern	Crete	SGDP	36.7938	38.10	10.65	12	64				14372127	1598481	12150
Czech-2	LP6005443-DNA_H05	Modern	Czech	SGDP	43.0276	45.84	9.99	21	70				14289076	1573785	11757
Druze-1	LP6005443-DNA_D01	Modern	Druze	SGDP	43.9273	45.00	8.57	24	66				14157418	1601417	13304
Druze-2	LP6005441-DNA_G04	Modern	Druze	SGDP	38.3899	40.74	8.21	21	61				14223571	1521784	11965
English-1	LP6005442-DNA_E10	Modern	English	SGDP	36.0924	38.02	8.48	17	59				14354190	1583200	11852
English-2	LP6005442-DNA_F10	Modern	English	SGDP	40.2155	41.12	8.25	21	61				14174140	1559968	11408
Estonian-1	LP6005442-DNA_H03	Modern	Estonian	SGDP	33.3849	35.03	7.74	16	54				14323134	1603501	12017
Estonian-2	LP6005442-DNA_G03	Modern	Estonian	SGDP	30.5803	31.99	7.30	14	50				14369772	1607901	12172
Finnish-1	LP6005442-DNA_D10	Modern	Finnish	SGDP	31.4969	32.02	7.07	15	49				14269512	1609067	12122
Finnish-2	LP6005442-DNA_C10	Modern	Finnish	SGDP	30.6066	31.96	7.64	13	51				14452188	1627492	11912
Finnish-3	LP6005592-DNA_A02	Modern	Finnish	SGDP	39.3082	41.80	9.24	19	64				14312790	1576113	12214
French-1	LP6005441-DNA_A05	Modern	French	SGDP	34.9643	36.94	7.96	18	56				14115010	1514163	11354
French-2	LP6005441-DNA_B05	Modern	French	SGDP	34.2351	35.07	7.47	17	53				14172463	1576090	11566
French-3	SS6004468	Modern	French	SGDP	37.5525	39.85	10.84	13	66				14343952	1595128	11884
Georgian-1	LP6005442-DNA_B04	Modern	Georgian	SGDP	34.6811	36.10	8.59	15	57				14382514	1644418	12624
Georgian-2	LP6005442-DNA_A04	Modern	Georgian	SGDP	29.6058	30.93	7.42	13	49				14363360	1635627	12802
Greek-1	LP6005442-DNA_G07	Modern	Greek	SGDP	30.2922	31.82	7.52	14	50				14308398	1628984	11996
Greek-2	LP6005443-DNA_A06	Modern	Greek	SGDP	39.4934	41.84	9.04	20	64				14258096	1582529	11806
Han-1	LP6005441-DNA_D05	Modern	Han	SGDP	60.2799	62.04	10.67	36	88				14042639	1429640	13627
Han-2	LP6005441-DNA_C05	Modern	Han	SGDP	35.6331	37.81	8.51	17	59				14304210	1483126	13763
Hungarian-1	LP6005442-DNA_B08	Modern	Hungarian	SGDP	35.5619	36.14	7.54	18	54				14218675	1604562	11961
Hungarian-2	LP6005442-DNA_A08	Modern	Hungarian	SGDP	35.5968	37.20	8.06	18	57				14300286	1610950	11957
Icelandic-1	LP6005442-DNA_D08	Modern	Icelandic	SGDP	33.5367	34.13	7.51	16	52				14228773	1592076	12105
Icelandic-2	LP6005443-DNA_B06	Modern	Icelandic	SGDP	43.2728	44.80	9.20	22	67				14189286	1536534	11479
Iranian-1	LP6005442-DNA_C04	Modern	Iranian	SGDP	34.2186	35.98	8.08	16	56				14363157	1671724	13587
Iranian-2	LP6005443-DNA_B10	Modern	Iranian	SGDP	40.1747	42.77	9.21	20	65				14307476	1597573	12721
Iraqi_Jew-1	LP6005592-DNA_F01	Modern	Iraqi_Jew	SGDP	36.4653	37.18	8.07	18	57				14185112	1576071	12572
Iraqi_Jew-2	LP6005592-DNA_E01	Modern	Iraqi_Jew	SGDP	39.6351	41.98	10.23	17	67				14364603	1628906	12763
Jordanian-2	LP6005442-DNA_F04	Modern	Jordanian	SGDP	32.2868	33.84	8.14	14	54				14407285	1566304	12954
Jordanian-3	LP6005442-DNA_E04	Modern	Jordanian	SGDP	35.4162	39.02	10.94	12	66				14401691	1708572	14303
Kapu-1	LP6005519-DNA_A04	Modern	Kapu	SGDP	44.6533	47.10	10.50	21	73				14370929	1632423	14427
Kapu-2	LP6005519-DNA_B04	Modern	Kapu	SGDP	45.7119	48.83	10.64	23	75				14291737	1607842	13919
Karitiana-1	LP6005441-DNA_G06	Modern	Karitiana	SGDP	38.9627	41.07	8.60	20	62				14261319	1101705	11283
Karitiana-2	LP6005441-DNA_H06	Modern	Karitiana	SGDP	34.3418	35.05	7.25	17	53				14227258	1131818	11855
Mende-1	LP6005442-DNA_G11	Modern	Mende	SGDP	35.0831	36.96	8.24	17	57				14295548	2135156	28903
Mende-2	LP6005442-DNA_H11	Modern	Mende	SGDP	33.0154	33.84	7.26	16	52				14248442	2150982	29094
Norwegian-1	LP6005592-DNA_B01	Modern	Norwegian	SGDP	43.3982	44.86	8.55	24	66				14111455	1552500	11802
Orcadian-1	LP6005441-DNA_C09	Modern	Orcadian	SGDP	34.8976	36.78	8.57	16	58				14382995	1600393	12316
Orcadian-2	LP6005441-DNA_D09	Modern	Orcadian	SGDP	35.1098	35.89	7.65	17	55				14275154	1586051	11779
Palestinian-1	LP6005592-DNA_B03	Modern	Palestinian	SGDP	39.9951	42.17	8.91	20	64				14258952	1625057	14009
Palestinian-2	LP6005441-DNA_G09	Modern	Palestinian	SGDP	36.6255	38.82	8.75	17	60				14351117	1669878	14221
Palestinian-3	LP6005441-DNA_H09	Modern	Palestinian	SGDP	34.7903	35.76	7.91	16	55				14282949	1657484	14573
Papuan-1	LP6005441-DNA_B10	Modern	Papuan	SGDP	38.696	39.87	8.58	19	61				14220420	1273433	12954
Papuan-2	LP6005443-DNA_H07	Modern	Papuan	SGDP	40.4819	42.87	8.83	21	64				14260463	1210257	12432
Polish-1	LP6005592-DNA_E02	Modern	Polish	SGDP	38.4098	40.85	9.54	18	64				14265883	1577047	11936
Russian-1	LP6005441-DNA_G10	Modern	Russian	SGDP	33.9305	35.80	8.65	15	57				14353250	1581777	12090
Russian-2	LP6005441-DNA_H10	Modern	Russian	SGDP	34.5376	35.09	7.39	17	53				14259242	1605753	12190
Saami-1	LP6005592-DNA_C01	Modern	Saami	SGDP	44.0577	45.16	8.96	23	67				14185286	1512442	12325
Saami-2	LP6005592-DNA_D01	Modern	Saami	SGDP	39.4569	41.84	9.24	19	64				14338360	1511984	12420
Sardinian-1	LP6005441-DNA_C11	Modern	Sardinian	SGDP	31.5331	32.97	7.95	14	52				14365470	1567644	11829
Sardinian-2	LP6005441-DNA_D11	Modern	Sardinian	SGDP	30.6218	31.08	7.04	14	48				14299489	1624257	12085
Sardinian-3	SS6004474	Modern	Sardinian	SGDP	33.9454	35.07	9.83	11	59				14410286	1566582	11827
Spanish-1	LP6005442-DNA_A11	Modern	Spanish	SGDP	30.9772	32.21	7.62	14	51				14365663	1629907	12416
Spanish-2	LP6005442-DNA_B11	Modern	Spanish	SGDP	37.8307	38.85	7.73	20	58				14206711	1590795	12210
Tubalar-1	LP6005442-DNA_F12	Modern	Tubalar	SGDP	34.4631	35.09	7.56	17	53				14247316	1568148	13880
Tubalar-2	LP6005442-DNA_E12	Modern	Tubalar	SGDP	37.1889	38.02	7.98	19	57				14215713	1560408	14332
Turkish-1	LP6005677-DNA_C03	Modern	Turkish	SGDP	39.257	41.82	9.17	19	64				14290910	1616201	12887
Turkish-2	LP6005677-DNA_A03	Modern	Turkish	SGDP	39.1533	40.12	8.33	20	60				14159629	1578494	12006
Tuscan-1	LP6005441-DNA_H12	Modern	Tuscan	SGDP	34.3172	35.02	7.59	17	53				14215643	1574218	11665
Tuscan-2	LP6005441-DNA_G12	Modern	Tuscan	SGDP	34.5138	36.14	8.81	15	58				14340823	1627570	12217
