## Supplementary material for "Demogenomic modeling of the timing and the processes of early European farmers differentiation": Supp. Table 4

### Sheet: Description
Demographic analyses performed with fastsimcoal2 were carried on 6 panels depending on the question of interest and with a hierarchical building-up of the scenarios:
Panel	Nsamples	Populations included	Question	Stage	Properties
HGNeo	6	Danube Gorges and Caucasus HG; NGreece and Zagros Region Neolithics	Relationship between major groups	I	all parameters estimated
HG	8	same as HGNeo + WHG (Loschbour and Bichon)	Relationship between Western and Central European HG populations	II	some parameters fixed from ML HGNeo
Aegean	7	same as HGNeo + NW Anatolia (BAR)	Neolithic Aegean structure	II	some parameters fixed from ML HGNeo
AKT	8	same as Aegean + NW Anatolia (AKT)	Genetic structure in NW Anatolia	III	some parameters fixed from ML Aegeans
Bon	6	Danube Gorges HG; Zagros Region. NGreece and Konya Plain Neolithics	Relationship with Central Anatolia	III	some parameters fixed from ML Aegeans
NeoEur	12	Danube Gorges HG; Zagros Region. NGreece. Central Serbia. Lower Austria. Southern Germany Neolithics	Spread of Neolithic along the Danube	III	some parameters fixed from ML Aegeans

### Sheet: HGNeo
MODELS		A_admOld&Recent		A_admOld	A_noadm	B_admOld&Recent	C_admOld&Recent		D_admOld&Recent
Likelihoods related statistics	MaxEstLhood	-471205		-471213	-471290	-471219	-471225		-471210
	Number of parameters (Np)	31		30	28	31	28		30
	AIC = 2*Np - (2*MaxEstLhood*ln(10))	2.17004e+06		2.17008e+06	2.17043e+06	2.17011e+06	2.17013e+06		2.17006e+06
	Relative likelihood = exp((AICmin-AICi)/2)	1.00E+00		2.72E-08	2.01E-84	1.00E-14	0		2.71828e-05
	MaxObsLhood	-471114
Parameter	Description	Value	95% CI	Value	Value	Value	Value	95% CI	Value	95% CI
NAncestral	Haploid size of the ancestral branch	27.465	[27.137-28.632]	27.235	27.334	27.570	27.023	[26.582-27.653]	27.485	[27.014-28.258]
NMetaE	Haploid size of the Eastern metapopulation	81.653	[15.314-92.844]	66.045	56.417	15.342	19.024	[12.851-35.237]	19.129	[12.505-75.358]
NMetaC	Haploid size of the Central metapopulation	70.733	[18.175-84.541]	33.061	24.169	61.843	56.206	[16.787-91.985]	65.575	[14.697-88.487]
NMetaW	Haploid size of the Western metapopulation	83.567	[17.031-86.528]	67.047	61.840	60.376	13.222	[10.247-15.641]	48.132	[10.911-83.352]
NKK	Haploid size of the Mesolithic population from Caucasus	2945	[615-5845]	2041	4905	2074	1038	[635-4945]	1960	[545-5140]
NVL	Haploid size of the Mesolithic population from the Danube Gorges	3075	[950-8754]	3827	526	2311	119	[112-1985]	2948	[616-7089]
NGR	Haploid size of the Neolithic population from Northern Greece	1386	[556-4261]	2181	2374	2162	473	[429-2780]	1574	[444-3466]
NWC	Haploid size of the Neolithic population from Zagros Region	3251	[1009-5572]	2425	3884	3438	2168	[622-6912]	3096	[449-6667]
f_KK	Inbreeding of the Mesolithic population from Caucasus	0.17	[0.02-0.18]	0.11	0.18	0.12	0.09	[0.02-0.17]	0.16	[0.02-0.18]
f_VL	Inbreeding of the Mesolithic population from the Danube Gorges	0.02	[0.00-0.10]	0.08	0.02	0.07	0.04	[0.02-0.15]	0.02	[0.02-0.11]
f_GR	Inbreeding of the Neolithic population from Northern Greece	0.02	[0.01-0.10]	0.04	0.09	0.08	0.02	[0.01-0.10]	0.04	[0.01-0.10]
f_WC	Inbreeding of the Neolithic population from Zagros Region	0.15	[0.02-0.16]	0.05	0.17	0.09			0.09	[0.01-0.15]
iBotAncestral	Intensity of the bottleneck lasting 1 generation occurring on the ancestral branch at TBot_Anc (=1/NBotAncestral)	0.243	[0.221-0.271]	0.239	0.249	0.256	0.254	[0.237-0.274]	0.23	[0.212-0.254]
iBotMetaE	Intensity of the bottleneck lasting 1 generation occurring on the Eastern metapopulation branch at TBotMetaEW = TDivMetaEW-1 (=1/NBotMetaE)	0.02	[0.008-0.030]	0.017	0.002	0.01			0.009	[0.003-0.039]
iBotMetaW	Intensity of the bottleneck lasting 1 generation occurring on the Western metapopulation branch at TBotMetaEW = TDivMetaEW-1 (=1/NBotMetaW)	0.18	[0.105-0.227]	0.093	0.01	0.061			0.129	[0.044-0.198]
iBotOld	Intensity of the bottleneck lasting 1 generation occurring on the Central metapopulation branch at TBotMetaC = TDivMetaC-1 (=1/NBotMetaC)	0.019	[0.008-0.026]	0.018	0.011	0.122
admMetaW.MetaC	Rate of the admixture Western Metapopulation -> Central Metapopulation occurring at TAdmMetaC	0.14	[0.08-0.26]	0.36		0.37	0.51	[0.35-0.72]	0.24	[0.15-0.40]
admMetaW.GR	Rate of the admixture Central Metapopulation -> Neolithic population from Northern Greece occurring 310 generation ago	0.15	[0.11-0.24]			0.1	0.06	[0.03-0.19]	0.14	[0.07-0.22]
admMetaW.VL	Rate of the admixture Western Metapopulation -> Mesolithic population from the Danube Gorges occurring 320 generations ago	0.09	[0.03-0.15]	0.04	0.13	0.12	0.12	[0.01-0.18]	0.07	[0.02-0.16]
admMetaC.GR	Rate of the admixture Central Metapopulation -> Neolithic population from Northern Greece occurring 10 generations before the population was sampled	0.05	[0.02-0.19]	0.12	0.09	0.04	0.13	[0.03-0.16]	0.07	[0.02-0.16]
admMetaC.KK	Rate of the admixture Central Metapopulation -> Mesolithic population from Caucasus occurring 10 generations before the population was sampled	0.11	[0.03-0.15]	0.12	0.05		0.1	[0.03-0.17]	0.11	[0.03-0.20]
admMetaE.KK	Rate of the admixture Eastern Metapopulation -> Mesolithic population from Caucasus occurring 10 generations before the population was sampled					0.05
admMetaE.WC	Rate of the admixture Eastern Metapopulation -> Neolithic population from Zagros Region occurring 10 generations before the population was sampled	0.07	[0.02-0.16]	0.01	0.05	0.09	0.03	[0.02-0.15]	0.09	[0.02-0.15]
admNeand	Rate of the admixture from an archaic Neandertal population into the ancestral population 2000 generation ago	0.06	[0.04-0.07]	0.06	0.05	0.05	0.05	[0.04-0.06]	0.04	[0.03-0.05]
TBotAnc	Time of bottleneck on the ancestral branch	2217	[2033-3113]	2033	2167	2028	2045	[2025-2313]	2183	[2043-2493]
TDivMetaEW	Time of divergence between the Eastern and Western metapopulations	883	[595-1080]	849	557	959	1104	[917-1289]	1127	[988-1441]
TDivMetaC	Time of divergence between the Central and Eastern metapopulations	545	[494-882]	582	483	483	577	[481-737]	548	[528-772]
TAdmMetaC	Time of admixture from the Western metapopulation into the Central Metapopulation	489	[485-786]	548		419	409	[374-564]	504	[492-707]
TDivVL	Time of divergence between the Mesolithic population from the Danube Gorges and the Western metapopulation	550	[333-844]	781	451	761	710	[390-859]	668	[377-777]
TDivKK	Time of divergence between the Mesolithic population from Caucasus and its related metapopulation (Central in A. C & D; Eastern in B)	489	[472-655]	571	473	547	480	[470-627]	481	[473-633]
TDivGR	Time of divergence between the Neolithic population from Northern Greece and the Central metapopulation	464	[332-747]	512	434	344	332	[317-501]	477	[318-654]
TDivWC	Time of divergence between the Neolithic population from Zagros Region and the Eastern metapopulation	468	[378-847]	689	426	770	332	[327-678]	700	[384-748]

### Sheet: HG
MODELS		1div		2div
Likelihoods related statistics	MaxEstLhood	-294366		-294493
	Number of parameters (Np)	13		9
	AIC = 2*Np - (2*MaxEstLhood*ln(10))	1.35563e+06		1.35621e+06
	Relative likelihood = exp((AICmin-AICi)/2)	1.00E+00		6.30E-126
	MaxObsLhood	-294215
Parameter	Description	Value	95% CI	Value
NLO	Haploid size of the HG population from Loschbour	3115	[1803-6893]	3678
NBI	Haploid size of the HG population from Bichon	3697	[981-6104]	2683
NWHG	Haploid size of the HG population ancestral to Loschbour and Bichon	330	[120-2155]
NVL	Haploid size of the HG population from the Danubian Gorges	3536	[1726-8681]	8248
f_LO	Inbreeding of the HG population from Loschbour	0.04	[0.01-0.09]	0.16
f_BI	Inbreeding of the HG population from Bichon	0.05	[0.02-0.11]	0.15
f_VL	Inbreeding of the HG population from the Danubian Gorges	0.04	[0.01-0.10]	0.08
admMetaW.LO	Rate of the admixture Western Metapopulation -> Loschbour population from occurring 10 generations before the population was sampled	0.14	[0.02-0.13]	0.1
admMetaW.BI	Rate of the admixture Western Metapopulation -> Bichon population from occurring 10 generations before the population was sampled	0.08	[0.03-0.13]	0.06
admMetaW.VL	Rate of the admixture Western Metapopulation -> Danubian Gorges population from occurring 10 generations before the population was sampled	0.07	[0.02-0.13]	0.08
TDivWHG	Time of divergence between the ancestral HG population from Western Europe and the Western metapopulation	787	[579-851]
TDivBILO	Time of divergence between the HG populations from Bichon and from Loschbour	748	[501-748]
TDivLO	Time of divergence between the HG population from Bichon and the Western metapopulation			434
TDivBI	Time of divergence between the HG population from Bichon and the Western metapopulation			513
TDivVL	Time of divergence between the HG population from the Danubian Gorges and the Western metapopulation	507	[389-791]	853

### Sheet: Aegean
MODELS		A_admAegean+BA&GR		A_admAegean		A_admBA&GR	A_noadm	B
Likelihoods related statistics	MaxEstLhood	-468471		-468471		-468474	-468542	-468713
	Number of parameters (Np)	13		11		12	10	10
	AIC = 2*Np - (2*MaxEstLhood*ln(10))	2.15742e+06		2.15741e+06		2.15743e+06	2.15774e+06	2.15852e+06
	Relative likelihood = exp((AICmin-AICi)/2)	7.97E-02		1.00E+00		4.63E-04	3.75E-71	3.75E-242
	MaxObsLhood	-468220
Parameter	Description	Value	95% CI	Value	95% CI	Value	Value	Value
NGR	Haploid size of the Neolithic population from Northern Greece	4437	[1720-7689]	1466	[1246-5859]	3721	3597	1131
NBA	Haploid size of the Neolithic population from NW Anatolia (BAR)	1491	[358-5737]	1958	[292-6502]	3537	793	220
NAegean	Haploid size of the Neolithic population ancestral to Aegeans	1240	[143-4300]	1022	[152-3706]	2400	1785
f_GR	Inbreeding of the Neolithic population from Northern Greece	0.04	[0.01-0.07]	0.07	[0.02-0.10]	0.08	0.07	0.11
f_BA	Inbreeding of the Neolithic population from NW Anatolia (BAR)	0.13	[0.04-0.14]	0.12	[0.04-0.15]	0.13	0.06	0.04
iBotAegean	Intensity of the bottleneck lasting 1 generation occurring on the ancestral Aegean branch at TBot_Aegean=TDiv_Aegean-1 (=1/NBotAegean)	0.004	[0.003-0.105]	0.003	[0.003-0.069]	0.069	0.036
admMetaW.Aeg	Rate of the admixture Western Metapopulation -> Aegean Neolithic population occurring at TDivAegean	0.15	[0.06-0.17]	0.2	[0.15-0.21]
admMetaW.GR	Rate of the admixture Western Metapopulation -> Neolithic population from Northern Greece occurring 310 generation ago	0.03	[0.01-0.11]			0.17		0.04
admMetaW.BA	Rate of the admixture Western Metapopulation -> Neolithic population from NW Anatolia (BAR) occurring 310 generation ago	0.12	[0.06-0.16]			0.21		0.04
admMetaC.GR	Rate of the admixture Central Metapopulation -> Neolithic population from Northern Greece occurring 10 generations before the population was sampled	0.12	[0.03-0.19]	0.2	[0.02-0.20]	0.14	0.15	0.12
admMetaC.BA	Rate of the admixture Central Metapopulation -> Neolithic population from NW Anatolia (BAR) occurring 10 generations before the population was sampled	0.13	[0.01-0.11]	0.09	[0.01-0.13]	0.03	0.07	0.11
TDivAegean	Time of divergence between the Neolithic population ancestral to Aegeans and the Central metapopulation	446	[323-481]	401	[326-478]	445	410
TDivBAGR	Time of divergence between the Neolithic populations from Northern Greece and from NW Anatolia (BAR)	320	[313-414]	316	[313-397]	313	365
TDivGR	Time of divergence between the Neolithic population from Northern Greece and the Central metapopulation							331
TDivBA	Time of divergence between the Neolithic population from NW Anatolia (BAR) and the Central metapopulation							322

### Sheet: AKT
MODELS		A_onBarcin		A_onGreece		B_onAegeans		C_onMetaCentral
Likelihoods related statistics	MaxEstLhood	-395273		-395271		-395275		-395513
	Number of parameters (Np)	5		5		5		5
	AIC = 2*Np - (2*MaxEstLhood*ln(10))	1.82031e+06		1.8203e+06		1.82032e+06		1.82141e+06
	Relative likelihood = exp((AICmin-AICi)/2)	1.00E-02		1.00E+00		1.00E-04		9.44E-243
	MaxObsLhood	-394632
Parameter	Description	Value	95% CI	Value	95% CI	Value	95% CI	Value
NAKT	Haploid size of the Neolithic population from NW Anatolia (AKT)	846	[134-5516]	687	[145-4933]	4113	[307-5991]	793
f_AKT	Inbreeding of the Neolithic population from NW Anatolia (AKT)	0.12	[0.03-0.14]	0.10	[0.02-0.12]	0.13	[0.04-0.14]	0.10
admMetaW.AKT	Rate of the admixture Western Metapopulation -> Neolithic population from NW Anatolia (AKT) occurring 310 generation ago	0.14	[0.10-0.17]	0.17	[0.11-0.18]	0.09	[0.04-0.13]	0.16
admMetaC.AKT	Rate of the admixture Central Metapopulation -> Neolithic population from NW Anatolia (AKT) occurring 10 generations before the population was sampled	0.12	[0.06-0.15]	0.13	[0.05-0.17]	0.05	[0.02-0.12]	0.12
TDivAKT	Time of divergence of the Neolithic population from NW Anatolia (AKT)	315	[314-317]	314	[314-317]	348	[333-358]	300

### Sheet: Bon
MODELS		A_onAegeans		B_onMetaCentral
Likelihoods related statistics	MaxEstLhood	-65678.8		-65718.3
	Number of parameters (Np)	5		5
	AIC = 2*Np - (2*MaxEstLhood*ln(10))	302472		302654
	Relative likelihood = exp((AICmin-AICi)/2)	1.00E+00		3.07E-40
	MaxObsLhood	-65601
Parameter	Description	Value	95% CI	Value
NBon	Haploid size of the Neolithic population from Konya Plain	1070	[137-5056]	1241
f_Bon	Inbreeding of the Neolithic population from Konya Plain	0.14	[0.04-0.16]	0.14
admMetaW.Bon	Rate of the admixture Western Metapopulation -> Neolithic population from Konya Plain occurring 10 generations before the population was sampled	0.10	[0.03-0.15]	0.18
admMetaC.Bon	Rate of the admixture Central Metapopulation -> Neolithic population from Konya Plain occurring 10 generations before the population was sampled	0.02	[0.01-0.11]	0.08
TDivBon	Time of divergence of the Neolithic population from Konya Plain	362	[361-378]	416

### Sheet: NeoEur
MODELS		A_adm		A_noadm	B_adm	B_noadm
Likelihoods related statistics	MaxEstLhood	-353411		-353423	-353416	-353424
	Number of parameters (Np)	15		12	15	12
	AIC = 2*Np - (2*MaxEstLhood*ln(10))	1.62755e+06		1.6276e+06	1.62757e+06	1.6276e+06
	Relative likelihood = exp((AICmin-AICi)/2)	1.00E+00		1.33E-11	2.63E-05	7.13E-12
	MaxObsLhood	-351557
Parameter	Description	Value	95% CI	Value	Value	Value
NCS	Haploid size of the Neolithic population from Central Serbia	1952	[1724-7843]	7261	1861	3233
NLA	Haploid size of the Neolithic population from Lower Austria	2418	[2720-9223]	3131	4340	7497
NSG	Haploid size of the Neolithic population from Southern Germany	3418	[3232-8726]	4269	2493	10155
NGR	Haploid size of the Neolithic population from Northern Greece	3210	[2240-8551]	3455	2677	2554
f_CS	Inbreeding of the Neolithic population from Central Serbia	0.07	[0.00-0.05]	0.08	0.06	0.05
f_LA	Inbreeding of the Neolithic population from Lower Austria	0.02	[0.00-0.02]	0.05	0.03	0.05
f_SG	Inbreeding of the Neolithic population from Southern Germany	0.01	[0.00-0.02]	0.01	0.02	0.03
f_GR	Inbreeding of the Neolithic population from Northern Greece	0.02	[0.00-0.06]	0.03	0.03	0.02
admMetaW.CS	Rate of the admixture Western Metapopulation -> Neolithic population from Central Serbia occurring at its time of the founding	0.07	[0.01-0.08]		0.03
admMetaW.LA	Rate of the admixture Western Metapopulation -> Neolithic population from Lower Austria occurring at its time of the founding	0.02	[0.01-0.06]		0.09
admMetaW.SG	Rate of the admixture Western Metapopulation -> Neolithic population from Southern Germany occurring at its time of the founding	0.03	[0.01-0.09]		0.03
admMetaW.GR	Rate of the admixture Western Metapopulation -> Neolithic population from Northern Greece occurring at its time of the founding	0.05	[0.04-0.13]	0.11	0.04	0.13
admMetaC.CS	Rate of the admixture Central Metapopulation -> Neolithic population from Central Serbia occurring 10 generations before the population was sampled	0.04	[0.01-0.10]	0.02	0.09	0.05
admMetaC.LA	Rate of the admixture Central Metapopulation -> Neolithic population from Lower Austria occurring 10 generations before the population was sampled	0.08	[0.02-0.12]	0.12	0.07	0.1
admMetaC.SG	Rate of the admixture Central Metapopulation -> Neolithic population from Southern Germany occurring 10 generations before the population was sampled	0.05	[0.02-0.11]	0.04	0.07	0.06
admMetaC.GR	Rate of the admixture Central Metapopulation -> Neolithic population from Northern Greece occurring 10 generations before the population was sampled	0.18	[0.09-0.18]	0.17	0.18	0.14
TDivCS	Time of divergence of the Neolithic population from Central Serbia	276	[274-296]	286	274	283
TDivLA	Time of divergence of the Neolithic population from Lower Austria	263	[260-272]	267	273	286
TDivSG	Time of divergence of the Neolithic population from Southern Germany	258	[254-263]	261	267	271
